# Spatial transcriptomic analysis of Sonic Hedgehog Medulloblastoma identifies that the loss of heterogeneity and promotion of differentiation underlies the response to CDK4/6 inhibition

**DOI:** 10.1101/2023.02.15.528116

**Authors:** Tuan Vo, Brad Balderson, Kahli Jones, Guiyan Ni, Joanna Crawford, Amanda Millar, Elissa Tolson, Matthew Singleton, Onkar Mulay, Shaun Walters, Marija Kojic, Thomas Robertson, Dharmesh D. Bhuva, Melissa J. Davis, Brandon J. Wainwright, Quan Nguyen, Laura A. Genovesi

## Abstract

**Background:** Medulloblastoma (MB) is a malignant tumour of the cerebellum which can be classified into four major subgroups based on gene expression and genomic features. Single cell transcriptome studies have defined the cellular states underlying each MB subgroup, however the spatial organisation of these diverse cell states and how this impacts response to therapy remains to be determined.

**Methods:** Here, we used spatially resolved transcriptomics to define the cellular diversity within a sonic hedgehog (SHH) patient-derived model of MB and identify how cells specific to a transcriptional state or spatial location are pivotal in responses to treatment with the CDK4/6 inhibitor, Palbociclib. We integrated spatial gene expression with histological annotation and single cell gene expression data from MB, developing a analysis strategy to spatially map cell type responses within the hybrid system of human and mouse cells and their interface within an intact brain tumour section.

**Results:** We distinguish neoplastic and non-neoplastic cells within tumours and from the surrounding cerebellar tissue, further refining pathological annotation. We identify a regional response to Palbociclib, with reduced proliferation and induced neuronal differentiation in both treated tumours. Additionally, we resolve at a cellular resolution a distinct tumour interface where the tumour contacts neighbouring mouse brain tissue consisting of abundant astrocytes and microglia and continues to proliferate despite Palbociclib treatment.

**Conclusions:** Our data highlight the power of using spatial transcriptomics to characterise the response of a tumour to a targeted therapy and provide further insights into the molecular and cellular basis underlying the response and resistance to CDK4/6 inhibitors in SHH MB.
