## Supplementary Table S1 for "Spatial transcriptomic analysis of Sonic Hedgehog Medulloblastoma identifies that the loss of heterogeneity and promotion of differentiation underlies the response to CDK4/6 inhibition"

### Sheet: Supplementary Table S1
		WM	ML	IGL	PJ
	0	mm10_Mbp	mm10_Pvalb	mm10_Snap25	mm10_Pcp4
	1	mm10_Fth1	mm10_Kit	mm10_Gabra6	mm10_Car8
	2	mm10_Plp1	mm10_mt-Nd4	mm10_Cbln3	mm10_Calb1
	3	mm10_Mobp	mm10_Fam107a	mm10_Diras2	mm10_Slc1a3
	4	mm10_Cst3	mm10_Gm42418	mm10_Gm2694	mm10_Ppp1r17
	5	mm10_Mal	mm10_Itpr1	mm10_Chn2	mm10_Dner
	6	mm10_Mog	mm10_mt-Co2	mm10_Ndufa4	mm10_Itpr1
	7	mm10_Mag	mm10_mt-Nd3	mm10_Adcy1	mm10_Ywhah
	8	mm10_Aplp1	mm10_Pcp2	mm10_Cbln1	mm10_Pcp2
	9	mm10_Car2	mm10_mt-Atp6	mm10_Vsnl1	mm10_Gpr37l1
	10	mm10_Plekhb1	mm10_mt-Co1	mm10_Nrep	mm10_Gng13
	11	mm10_Qdpr	mm10_Gng13	mm10_Selenom	mm10_Timp4
	12	mm10_Cryab	mm10_Cnr1	mm10_Mpp3	mm10_Hopx
	13	mm10_Cnp	mm10_Gria1	mm10_Tesc	mm10_Inpp5a
	14	mm10_Ppp1r14a	mm10_Camk2n1	mm10_Chgb	mm10_Gdf10
	15	mm10_Cldn11	mm10_Gad1	mm10_Camk4	mm10_Nsg1
	16	mm10_Olig1	mm10_mt-Cytb	mm10_Neurod1	mm10_Rgs8
	17	mm10_Enpp2	mm10_Ndrg2	mm10_Atp1a1	mm10_Cacna1g
	18	mm10_Ptgds	mm10_Metrn	mm10_Rnf112	mm10_Sptbn2
	19	mm10_Pllp	mm10_mt-Nd2	mm10_Patj	mm10_Atp2a3
	20	mm10_Trf	mm10_Atp5e	mm10_Shf	mm10_Tubb2b
	21	mm10_Bcas1	mm10_Rps29	mm10_Cox8a	mm10_Homer3
	22	mm10_Pdlim2	mm10_mt-Nd5	mm10_Olfm1	mm10_Atp2a2
	23	mm10_Scd2	mm10_mt-Nd1	mm10_Zbtb18	mm10_Id2
	24	mm10_Ermn	mm10_Sbk1	mm10_Fat2	mm10_Cck
	25	mm10_Slc6a11	mm10_Ppp1cc	mm10_Zic1	mm10_Lhx1os
	26	mm10_Ndrg1	mm10_Car8	mm10_Cadm3	mm10_Acsbg1
	27	mm10_Ugt8a	mm10_mt-Co3	mm10_Rpl4	mm10_Ldhb
	28	mm10_Qk	mm10_Slc24a3	mm10_Ddx5	mm10_Eps8l2
	29	mm10_Selenop	mm10_Lars2	mm10_Ewsr1	mm10_Prkcg
	30	mm10_Sparcl1	mm10_Pcp4	mm10_Ndrg3	mm10_Kcnab1
	31	mm10_Grb14	mm10_Dgkz	mm10_Scn1b	mm10_Icmt
	32	mm10_Eef1a1	mm10_Ly6e	mm10_Slc17a7	mm10_Strip2
	33	mm10_Gpr37	mm10_Mtss1l	mm10_Cplx2	mm10_Grid2
	34	mm10_Tspan2	mm10_Calb1	mm10_Ttc9b	mm10_Hpcal1
	35	mm10_Opalin	mm10_Rgs8	mm10_Epb41	mm10_Fam107a
	36	mm10_Agt	mm10_Slc6a1	mm10_Olfm3	mm10_Kitl
	37	mm10_Stmn4	mm10_Ftl1	mm10_Ppp3ca	mm10_Thy1
	38	mm10_Csrp1	mm10_Atp1a3	mm10_Il16	mm10_Id4
	39	mm10_Apod	mm10_Gpm6b	mm10_Rbfox3	mm10_Itm2b
	40	mm10_Dynll1	mm10_Gabra1	mm10_Etv1	mm10_Ckb
	41	mm10_Josd2	mm10_Homer3	mm10_Camk2b	mm10_Itpka
	42	mm10_Rpsa	mm10_mt-Atp8	mm10_Trim62	mm10_Aldoc
	43	mm10_Gng11	mm10_Nsg1	mm10_H3f3b	mm10_Dbi
	44	mm10_Gsn	mm10_Cabp1	mm10_Smg1	mm10_Erg28
	45	mm10_Sgk1	mm10_Hcn1	mm10_Cnpy1	mm10_Gstm1
	46	mm10_Resp18	mm10_Prkcd	mm10_Calb2	mm10_Fam107b
	47	mm10_Fa2h	mm10_mt-Nd4l	mm10_Ifitm10	mm10_Stk17b
	48	mm10_Ntsr2	mm10_C1qtnf4	mm10_Gm8797	mm10_Pvalb
	49	mm10_Klk6	mm10_Kif5c	mm10_Stmn2	mm10_Atp2b2
	50	mm10_Nkx6-2	mm10_Frrs1l	mm10_Prune2	mm10_Pla2g7
	51	mm10_Nnat	mm10_Adgrb1	mm10_Paxx	mm10_Cdc42ep4
	52	mm10_Gatm	mm10_Penk	mm10_Ccdc28b	mm10_Ppp1r1b
	53	mm10_6330403K07Rik	hg38_RPL41	mm10_Prkcz	mm10_Polr3k
	54	mm10_Fabp5	mm10_Dner	mm10_Mmp24	mm10_Mtss1
	55	mm10_mt-Co3	hg38_RPL37A	mm10_Aifm3	mm10_Atp1b1
	56	mm10_Edil3	mm10_Atp1b1	mm10_Ppfia4	mm10_Washc2
	57	mm10_Rps24	mm10_Inpp5a	mm10_Grm4	mm10_Trim9
	58	mm10_Uchl1	mm10_Pak1	mm10_Gpm6a	mm10_Asph
	59	mm10_Efnb3	mm10_Map4	mm10_Rbm3	mm10_Rgs7bp
	60	mm10_Anln	hg38_RPS29	mm10_Sel1l3	mm10_Scg3
	61	mm10_Rps21	hg38_RPS27	mm10_Snrk	mm10_Elmo2
	62	mm10_Aspa	hg38_RPS12	mm10_Reln	mm10_Thyn1
	63	mm10_Rps26	mm10_Grm1	mm10_Samd14	mm10_Slc1a6
	64	mm10_Glul	mm10_Zfp385a	mm10_Mkrn1	mm10_Fxyd1
	65	mm10_Tmsb10	mm10_Cotl1	mm10_Kcnd2	mm10_Cerk
	66	mm10_S100a1	mm10_Sla	mm10_Tmem132a	mm10_Slc20a1
	67	mm10_Tmeff1	mm10_Slc32a1	mm10_Nptx1	mm10_Npy
	68	mm10_Rps27a	mm10_Gria4	mm10_H2afz	mm10_Slc25a33
	69	mm10_Stmn1	hg38_RPL37	mm10_Btg1	mm10_Il22
	70	mm10_Kcnj10	mm10_Serpini1	mm10_Stxbp1	mm10_Arhgap5
	71	mm10_Rnf13	hg38_RPL39	mm10_Gas7	mm10_Laptm4b
	72	mm10_Rps27	mm10_Gabrg2	mm10_Gpsm1	mm10_Kcnip1
	73	mm10_Slc48a1	mm10_Cox6a1	mm10_Btbd3	mm10_Gria1
	74	mm10_Rpl41	hg38_MT-CO2	mm10_Kcnc1	mm10_Clec2l
	75	mm10_Apoe	mm10_Purb	mm10_Grin2c	mm10_Gad1
	76	mm10_Psat1	mm10_Shank1	mm10_Tceal5	mm10_Prex1
	77	mm10_Tmbim1	mm10_Frmpd4	mm10_Gmppa	mm10_Fcor
	78	mm10_Tsc22d4	mm10_Mpp6	mm10_Dock9	mm10_Cystm1
	79	mm10_Hapln2	mm10_Bhlhe22	mm10_Mtcl1	mm10_Chn1
	80	mm10_Rnd2	mm10_2900097C17Rik	mm10_Mapk12	mm10_Gm6277
	81	mm10_Serpinb1a	mm10_Tns3	mm10_Bex2	mm10_Cacng5
	82	mm10_mt-Nd1	mm10_Nrsn1	mm10_Pard6a	mm10_Lpgat1
	83	mm10_Hcn2	mm10_Kcna2	mm10_Spag9	mm10_Mrpl41
	84	mm10_Taldo1	mm10_Rplp1	mm10_Sphkap	mm10_Atl2
	85	mm10_Gna12	mm10_Elmod1	mm10_Lrrc49	mm10_Shisa6
	86	mm10_Gja1	hg38_RPS18	mm10_Fbxw11	mm10_Selenos
	87	mm10_Pacs2	mm10_Cox8a	mm10_Jph4	mm10_Etv5
	88	mm10_Rps15	hg38_RPS23	mm10_Tspan9	mm10_Rnf19b
	89	mm10_Phlda3	hg38_RPS19	mm10_Rtn1	mm10_Cds1
	90	mm10_Slain1	mm10_Slc12a5	mm10_Dusp5	mm10_Plxdc1
	91	mm10_Prdx1	mm10_Osbpl1a	mm10_Golga7b	mm10_Slc20a2
	92	mm10_Cd81	mm10_Clec2l	mm10_Adam22	mm10_Itgb1bp1
	93	mm10_Slc44a1	mm10_Kcng4	mm10_Ypel3	mm10_Lcat
	94	mm10_Pfdn2	mm10_S100b	mm10_Hspb8	mm10_Luzp2
	95	mm10_Bc1	mm10_Asic2	mm10_Uncx	mm10_Gabra1
	96	mm10_Atp1a2	hg38_RPS5	mm10_Ypel4	mm10_Sorl1
	97	mm10_Lamp1	hg38_RPL30	mm10_Sh3gl2	mm10_Erp29
	98	mm10_Il33	mm10_Pja1	mm10_Jph3	mm10_Slc4a4
	99	mm10_mt-Nd2	mm10_Igfbp4	mm10_Klc1	mm10_Dgkz
