## Supplementary Table S4 for "Spatial transcriptomic analysis of Sonic Hedgehog Medulloblastoma identifies that the loss of heterogeneity and promotion of differentiation underlies the response to CDK4/6 inhibition"

### Sheet: Supplementary Table S4
	Mix Spot Human DE genes up-regulated with treatment						Mix Spot Human DE genes down-regulated with treatment						Mix Spot Mouse DE genes up-regulated with treatment						Mix Spot Mouse DE genes down-regulated with treatment
		t.val	log2FoldChange	pvalue	padj			t.val	log2FoldChange	pvalue	padj			t.val	log2FoldChange	pvalue	padj			t.val	log2FoldChange	pvalue	padj
	hg38-FABP3	8.6684	2.45792	1.02589e-07	0.00101296		hg38-MIF	-7.97115	-1.48327	2.80756e-07	0.00104314		mm10-Resp18	4.95554	1.51238	4.8951e-05	0.0280035		mm10-Mgp	-7.33852	-1.9215	3.38114e-07	0.00283013
	hg38-SEPT4	7.91499	1.71934	3.16935e-07	0.00104314		hg38-MT2A	-6.25948	-1.19647	5.57326e-06	0.00275152		mm10-Car8	4.9496	1.28098	4.80259e-05	0.0280035		mm10-Hba-a1	-7.16989	-2.47302	5.00554e-07	0.00283013
	hg38-NHLH1	7.24895	1.76096	9.9139e-07	0.00179901		hg38-AC010745.2	-6.27405	-2.15283	6.15041e-06	0.00282506		mm10-Slc1a6	4.55371	1.59549	0.000123821	0.042908		mm10-Col1a2	-6.33804	-1.65311	2.46447e-06	0.00737785
	hg38-GAP43	6.87005	1.24402	1.82196e-06	0.00179901		hg38-KRT19	-5.99137	-1.02201	9.10284e-06	0.00364397		mm10-Cacna1a	4.57984	1.51007	0.000115074	0.042908		mm10-H2-Aa	-6.35476	-2.42435	2.60978e-06	0.00737785
	hg38-ELN	7.22159	2.83141	1.17847e-06	0.00179901		hg38-RPS27	-5.52327	-0.848614	2.23061e-05	0.00688282		mm10-Calb2	4.53378	1.22948	0.000122527	0.042908		mm10-Tgfbi	-6.12164	-2.28757	4.19742e-06	0.00791074
	hg38-TSC22D3	7.00293	1.89132	1.55734e-06	0.00179901		hg38-CRLF1	-5.541	-1.88294	2.46683e-05	0.00716396		mm10-Scg2	4.46825	1.43332	0.000146914	0.0474659		mm10-Camk2a	-6.19081	-2.80787	3.83846e-06	0.00791074
	hg38-STMN2	6.9201	1.3614	1.68817e-06	0.00179901		hg38-KRT31	-5.35764	-1.50205	3.36953e-05	0.00773738								mm10-Col1a1	-5.76726	-1.97971	8.6433e-06	0.0122173
	hg38-GNG3	7.30023	1.25611	8.52891e-07	0.00179901		hg38-YAP1	-5.38132	-2.22094	3.55805e-05	0.00780715								mm10-Glycam1	-5.83667	-2.83632	8.21026e-06	0.0122173
	hg38-AC025154.2	7.01133	1.69736	1.49618e-06	0.00179901		hg38-COL21A1	-5.33356	-2.17195	3.89425e-05	0.00818124								mm10-Fn1	-5.61	-1.46506	1.13795e-05	0.0142978
	hg38-PITPNM3	6.82594	3.05225	2.44044e-06	0.00219063		hg38-SNHG19	-4.88579	-0.960785	8.16624e-05	0.0136667								mm10-Igfbp7	-5.42444	-1.4963	1.71585e-05	0.0176389
	hg38-FSCN1	6.58466	1.26651	3.06851e-06	0.00229134		hg38-HIST1H1C	-4.6261	-2.91634	0.000183793	0.0248599								mm10-Hbb-bs	-5.48611	-1.92869	1.58726e-05	0.0176389
	hg38-CLU	6.56995	1.5065	3.24882e-06	0.00229134		hg38-NOP53	-4.45449	-0.929718	0.00019975	0.0259517								mm10-Slc1a2	-5.17933	-1.42691	2.92718e-05	0.0241751
	hg38-APMAP	6.64693	1.48245	2.81146e-06	0.00229134		hg38-PHGDH	-4.36872	-0.777627	0.000235108	0.0279209								mm10-Nupr1	-5.17452	-1.51064	2.99302e-05	0.0241751
	hg38-SPON2	6.52738	2.07461	3.78869e-06	0.00229368		hg38-TOP2A	-4.37693	-0.876364	0.000233614	0.0279209								mm10-Fstl1	-5.25358	-1.75195	2.5947e-05	0.0241751
	hg38-TNC	6.59425	2.46224	3.50857e-06	0.00229368		hg38-KCNG1	-4.38895	-1.15819	0.000237528	0.0279209								mm10-Fbln1	-5.14314	-1.63782	3.26837e-05	0.0246392
	hg38-AL157895.1	6.47346	1.63116	3.94901e-06	0.00229368		hg38-NTRK3	-4.32856	-0.894542	0.000259334	0.0294329								mm10-Col3a1	-4.95064	-1.51694	4.95286e-05	0.0280035
	hg38-CPLX1	6.28364	1.35317	5.42883e-06	0.00275152		hg38-PSMB10	-4.32492	-1.73256	0.000300487	0.0312316								mm10-H2-Ab1	-4.99833	-1.91843	4.71018e-05	0.0280035
	hg38-CXXC5	6.30376	1.15502	5.10434e-06	0.00275152		hg38-UBE2C	-4.24276	-0.841848	0.000308918	0.0317735								mm10-Cd74	-4.98547	-1.83063	4.78981e-05	0.0280035
	hg38-FNDC5	6.28543	2.52599	6.29444e-06	0.00282506		hg38-IGHG4	-4.21114	-0.798913	0.000328671	0.0332471								mm10-Fbn1	-4.7535	-1.98787	8.2998e-05	0.0414126
	hg38-INA	6.17668	1.80261	7.06423e-06	0.0030327		hg38-MXD3	-4.18622	-1.37717	0.000380666	0.0361413								mm10-Col4a1	-4.74323	-1.55246	7.97125e-05	0.0414126
	hg38-SNCB	6.04669	1.93702	9.22618e-06	0.00364397		hg38-IGHE	-4.19699	-1.84947	0.000403211	0.0375595								mm10-mt-Atp8	-4.70072	-1.27105	8.42316e-05	0.0414126
	hg38-AGT	5.99348	1.7674	9.98693e-06	0.00379273		hg38-KIF23	-4.13842	-1.63323	0.000441583	0.0400018								mm10-Pantr1	-4.60716	-1.58789	0.000109392	0.042908
	hg38-SEZ6L2	5.94059	1.92795	1.13102e-05	0.00413618		hg38-AC008780.2	-4.06542	-0.801434	0.00044803	0.0402168								mm10-Arhgap29	-4.59129	-2.27719	0.000125218	0.042908
	hg38-SH3BP5	5.68136	2.02511	1.90367e-05	0.00648166		hg38-RPL18A	-4.01859	-0.61542	0.000486633	0.042099								mm10-Hpcal4	-4.6435	-1.99068	0.000106844	0.042908
	hg38-CHGB	5.69564	2.1481	1.8811e-05	0.00648166		hg38-RPL10	-3.96147	-0.652489	0.000550766	0.0464809								mm10-Serpinh1	-4.65816	-1.61378	9.77166e-05	0.042908
	hg38-AQP5	5.63661	1.68286	1.98225e-05	0.00652423		hg38-RPL17	-3.95947	-0.807968	0.000562084	0.046679								mm10-Tagln	-4.58182	-1.79284	0.000119625	0.042908
	hg38-OTOR	5.57203	1.19853	2.10266e-05	0.00669732		hg38-AC023300.2	-3.97213	-1.13878	0.000577708	0.0475358								mm10-Crip1	-4.63214	-1.28804	9.87141e-05	0.042908
	hg38-MAP1B	5.48174	0.838545	2.41985e-05	0.00716396		hg38-LINC00907	-4.00305	-1.64878	0.000593699	0.0479854								mm10-mt-Nd4l	-4.59147	-1.23418	0.000107471	0.042908
	hg38-KIF21B	5.51975	2.50472	2.78813e-05	0.00764723		hg38-RPS9	-3.9045	-0.657197	0.000621968	0.0479854								mm10-Hbb-bt	-4.52539	-1.62159	0.000132689	0.044131
	hg38-CKB	5.42829	1.11351	2.76776e-05	0.00764723		hg38-QKI	-3.91721	-0.965845	0.000630312	0.0482457
	hg38-DRAXIN	5.37094	1.26801	3.1695e-05	0.00769087		hg38-RPS11	-3.89	-0.587917	0.000638482	0.0484952
	hg38-SYNPR	5.45374	2.44356	3.16032e-05	0.00769087		hg38-KRT40	-3.88118	-0.777558	0.000661888	0.0498892
	hg38-C1QTNF3	5.39349	1.78888	3.27138e-05	0.00769087
	hg38-STMN4	5.447	1.72102	2.90867e-05	0.00769087
	hg38-ROGDI	5.35329	1.16821	3.23898e-05	0.00769087
	hg38-CDH5	5.44537	2.54844	3.25319e-05	0.00769087
	hg38-STXBP1	5.35123	1.61733	3.47305e-05	0.00779383
	hg38-TXNIP	5.29586	1.18071	3.64181e-05	0.00781723
	hg38-PIK3R3	5.21871	0.900327	4.11587e-05	0.00842256
	hg38-GPD1	5.31246	2.3942	4.17972e-05	0.00842256
	hg38-MLLT11	5.10588	0.939976	5.19295e-05	0.010255
	hg38-BAALC	5.01481	1.40466	6.67414e-05	0.0129217
	hg38-ST8SIA3	5.00807	1.62815	7.00908e-05	0.0133092
	hg38-RTN1	4.92712	0.748379	7.35322e-05	0.0133962
	hg38-CKMT1B	5.0357	2.31263	7.29505e-05	0.0133962
	hg38-SCG3	4.93599	1.06444	7.46195e-05	0.0133962
	hg38-ASIC1	4.98737	2.04134	7.77816e-05	0.013474
	hg38-XKR7	4.99736	2.1911	7.77499e-05	0.013474
	hg38-PPP1R17	4.92154	1.45055	8.15059e-05	0.0136667
	hg38-CNTNAP2	4.93978	2.16502	8.73146e-05	0.0143691
	hg38-ALDOC	4.84608	1.08313	9.00607e-05	0.014578
	hg38-PSAP	4.81164	0.814181	9.37013e-05	0.0149227
	hg38-NEUROG1	4.85684	1.59801	9.54525e-05	0.0149603
	hg38-HLA-C	4.77181	1.08038	0.000105013	0.0162016
	hg38-DCLK1	4.7935	1.6532	0.000109902	0.016695
	hg38-MFAP2	4.83912	2.66696	0.00011443	0.0171195
	hg38-RIPOR1	4.67804	1.92827	0.000146118	0.0215339
	hg38-KCNMB1	4.60086	1.29018	0.000155145	0.022528
	hg38-PCSK1N	4.52156	0.873936	0.000172315	0.0246585
	hg38-AP3B2	4.55574	1.47766	0.000176106	0.024841
	hg38-SLC43A2	4.56763	1.75209	0.000179635	0.0248599
	hg38-RUNDC3A	4.57318	1.91695	0.000182091	0.0248599
	hg38-SYN1	4.5317	1.89227	0.00019812	0.0259517
	hg38-CD151	4.4697	1.02577	0.000196078	0.0259517
	hg38-ADAMTS4	4.48987	1.68932	0.000209761	0.0266746
	hg38-CRMP1	4.42503	0.861148	0.000210717	0.0266746
	hg38-NEUROD4	4.50069	2.19218	0.000220877	0.0276068
	hg38-HLA-B	4.4188	1.23475	0.000225853	0.027876
	hg38-PPDPFL	4.47737	2.27896	0.000234792	0.0279209
	hg38-RAB3C	4.41604	1.841	0.000251527	0.0288789
	hg38-TUBB2B	4.33576	0.726329	0.000250847	0.0288789
	hg38-PWWP2B	4.40156	2.05189	0.00026772	0.0300394
	hg38-RHOB	4.2826	0.919878	0.000286811	0.0302934
	hg38-NEUROD1	4.29055	1.0672	0.000288392	0.0302934
	hg38-ANK2	4.30366	1.20573	0.000287104	0.0302934
	hg38-DCX	4.31972	1.14697	0.000274658	0.0302934
	hg38-PHLDA1	4.28525	0.979389	0.000287668	0.0302934
	hg38-MYH7	4.33882	1.47029	0.000279005	0.0302934
	hg38-TUBA1A	4.20288	0.642912	0.000329979	0.0332471
	hg38-SLC25A4	4.20911	0.920105	0.000335247	0.0334366
	hg38-ACTC1	4.27936	2.33883	0.000361688	0.0353594
	hg38-APC2	4.18001	0.970909	0.000359381	0.0353594
	hg38-HLA-A	4.15459	0.710532	0.000367273	0.0353616
	hg38-CRY2	4.25744	2.12975	0.000368872	0.0353616
	hg38-SCG2	4.20758	1.99684	0.00040304	0.0375595
	hg38-S100A6	4.1048	1.09849	0.000431126	0.0397845
	hg38-C16orf89	4.12043	1.33743	0.000435399	0.0398068
	hg38-ENO2	4.05504	0.800453	0.000457993	0.0403848
	hg38-CNTN1	4.08342	1.18043	0.000458081	0.0403848
	hg38-METTL4	4.12905	1.84836	0.000466915	0.0407993
	hg38-CELF3	4.12726	2.2176	0.00049458	0.042099
	hg38-DCT	4.05386	1.22218	0.000491947	0.042099
	hg38-TUBB2A	3.96072	0.834328	0.000562568	0.046679
	hg38-C11orf87	4.02546	1.86983	0.000586546	0.0478641
	hg38-AFAP1	3.95566	1.19907	0.000605447	0.0479854
	hg38-FGF14	4.00324	1.83578	0.000612269	0.0479854
	hg38-ADGRG1	3.90843	0.66023	0.000616939	0.0479854
	hg38-VAMP2	3.94214	1.18767	0.000622051	0.0479854
	hg38-PRCD	3.99844	1.8354	0.000618645	0.0479854
