## Supplementary Table S5 for "Spatial transcriptomic analysis of Sonic Hedgehog Medulloblastoma identifies that the loss of heterogeneity and promotion of differentiation underlies the response to CDK4/6 inhibition"

### Sheet: Supplementary Table S5
Mouse SpotDE genes up-regulated with treatment						Mouse SpotDE genes up-regulated with treatment
	t.val	log2FoldChange	pvalue	padj			t.val	log2FoldChange	pvalue	padj
mm10-Vat1l	9.07772	1.71254	3.13874e-05	0.0233278		mm10-Lmo4	-14.9978	-2.25388	1.26939e-06	0.0148607
mm10-Kcng4	8.80404	1.45359	3.64227e-05	0.0233278		mm10-Kalrn	-13.9212	-2.65885	2.16945e-06	0.0148607
mm10-Mrap2	8.72067	1.76216	4.08517e-05	0.0233278		mm10-Camk2a	-13.0423	-3.33864	3.51573e-06	0.0160552
mm10-Itih3	8.23555	1.26607	5.3451e-05	0.0236219		mm10-3110035E14Rik	-11.9557	-2.58807	5.87869e-06	0.0201345
mm10-Etnppl	7.90557	2.01561	7.87026e-05	0.0268676		mm10-Slc30a3	-11.3005	-2.37997	8.32546e-06	0.0228118
mm10-Slc17a6	7.59842	2.32618	0.000104609	0.0268676		mm10-Tbr1	-9.13653	-5.79847	3.91158e-05	0.0233278
mm10-Apoc1	7.40306	1.7788	0.000114493	0.0275184		mm10-Pde1a	-10.0231	-3.5464	1.98698e-05	0.0233278
mm10-Penk	7.12634	1.63943	0.000141561	0.0293847		mm10-Rasgrp1	-9.95643	-2.85331	1.97915e-05	0.0233278
mm10-Sparc	6.76744	1.06134	0.00017182	0.0323966		mm10-Rasal1	-10.1191	-2.65579	1.75274e-05	0.0233278
mm10-Klhdc8a	6.78416	1.54955	0.000188261	0.0339365		mm10-Stx1a	-10.5758	-3.52004	1.40186e-05	0.0233278
mm10-Sgk1	6.72645	1.66382	0.000202333	0.0350882		mm10-Ttc9b	-8.5665	-1.25433	4.15661e-05	0.0233278
mm10-Sncg	6.69124	3.00251	0.000242536	0.0386365		mm10-Slc17a7	-8.71737	-2.03055	4.2569e-05	0.0233278
mm10-Kctd9	6.4654	1.33022	0.000241205	0.0386365		mm10-Syne1	-9.3941	-2.51365	2.79084e-05	0.0233278
mm10-Agt	6.29703	1.9675	0.000315451	0.0405501		mm10-Egr3	-8.98295	-3.90517	4.08705e-05	0.0233278
mm10-Syt2	6.00421	1.23103	0.000366975	0.0434098		mm10-Nrgn	-10.2987	-3.42727	1.65587e-05	0.0233278
mm10-Nxph4	6.20402	2.70389	0.000373221	0.0434098		mm10-Cck	-9.33659	-2.02124	2.74428e-05	0.0233278
mm10-Ccl5	6.16019	3.00323	0.000398491	0.0434098		mm10-Mef2c	-9.11839	-2.74787	3.44973e-05	0.0233278
mm10-Rasgrp2	5.83791	0.999334	0.000408709	0.0434098		mm10-Homer1	-9.23033	-2.05113	2.96456e-05	0.0233278
mm10-Ebf3	6.04616	2.42285	0.000423841	0.0443038		mm10-Mpped1	-9.14843	-2.93745	3.43022e-05	0.0233278
mm10-Sgpp2	5.7569	1.29129	0.000476456	0.0482185		mm10-Kcnh3	-9.341	-5.0153	3.32422e-05	0.0233278
mm10-Arrdc2	5.74464	1.43655	0.000497458	0.04903		mm10-Fam131a	-9.39501	-2.33685	2.73874e-05	0.0233278
						mm10-Gda	-10.2895	-4.03335	1.7194e-05	0.0233278
						mm10-Rprm	-8.69941	-2.99351	4.74584e-05	0.0236219
						mm10-Chn1	-8.43146	-1.71551	5.02093e-05	0.0236219
						mm10-Rasl11b	-8.48075	-1.4382	4.60395e-05	0.0236219
						mm10-Ctxn1	-8.63153	-3.21351	5.06508e-05	0.0236219
						mm10-Nov	-8.69618	-5.09603	5.25479e-05	0.0236219
						mm10-Fam212b	-8.26163	-1.97011	5.93097e-05	0.0253919
						mm10-Hpcal4	-8.28092	-2.52683	6.23127e-05	0.0258614
						mm10-Sprn	-8.10577	-1.96691	6.68346e-05	0.0258614
						mm10-Lingo1	-7.98769	-1.46286	6.74681e-05	0.0258614
						mm10-Bcl11a	-8.05427	-1.99645	6.98446e-05	0.0258614
						mm10-Khdrbs3	-8.06194	-1.91429	6.86433e-05	0.0258614
						mm10-Dclk1	-7.80698	-1.18089	7.33049e-05	0.0264284
						mm10-Ngef	-7.61666	-1.42184	9.00791e-05	0.0268676
						mm10-Cnih3	-7.76463	-2.47947	9.28804e-05	0.0268676
						mm10-Cnksr2	-7.54484	-2.20765	0.000107863	0.0268676
						mm10-Ephx4	-7.58273	-1.96901	0.000101447	0.0268676
						mm10-A830010M20Rik	-7.52888	-1.36073	9.56074e-05	0.0268676
						mm10-Miat	-7.5742	-1.62423	9.68587e-05	0.0268676
						mm10-Grin2b	-7.79949	-2.58448	9.12319e-05	0.0268676
						mm10-Mical2	-7.72792	-1.46288	8.29669e-05	0.0268676
						mm10-Rasl10a	-7.76462	-4.11319	0.000103384	0.0268676
						mm10-Rprml	-7.78689	-2.95624	9.50634e-05	0.0268676
						mm10-Phactr1	-7.39067	-1.30631	0.000106009	0.0268676
						mm10-Syt16	-7.72031	-2.3642	9.51277e-05	0.0268676
						mm10-Ankrd33b	-7.7254	-3.07218	0.000100728	0.0268676
						mm10-Kcnj4	-7.99205	-5.91547	9.13554e-05	0.0268676
						mm10-Psd	-7.53002	-2.10065	0.000107783	0.0268676
						mm10-Dkk3	-7.5122	-2.35371	0.000112627	0.0275184
						mm10-Pantr1	-7.17206	-1.13146	0.000122573	0.0276611
						mm10-Arpp21	-7.32333	-1.82402	0.000123277	0.0276611
						mm10-Epop	-7.44949	-2.95442	0.000125181	0.0276611
						mm10-Enc1	-7.38681	-2.16705	0.000122399	0.0276611
						mm10-Ncald	-7.19582	-1.18518	0.000121648	0.0276611
						mm10-Fam163b	-7.14804	-1.46808	0.000134652	0.0288238
						mm10-Dbpht2	-7.32699	-2.57177	0.000134334	0.0288238
						mm10-Satb1	-7.15146	-1.5678	0.000136791	0.0288313
						mm10-Ccdc85b	-6.96462	-1.19305	0.000148913	0.0304494
						mm10-Jph4	-6.9369	-1.19843	0.00015278	0.0307807
						mm10-Rasgef1a	-6.9993	-1.56231	0.000155944	0.0309627
						mm10-Tmem132b	-6.94732	-1.51162	0.0001617	0.0316471
						mm10-2010300C02Rik	-7.0587	-2.58948	0.000169276	0.0323966
						mm10-Limd2	-6.88866	-1.58543	0.000172624	0.0323966
						mm10-Kcnf1	-7.11161	-3.79716	0.000175391	0.032471
						mm10-Plk2	-6.90456	-2.00379	0.000181595	0.0331713
						mm10-Kcnb1	-6.72947	-1.55466	0.000197946	0.0347674
						mm10-Acta1	-6.77746	-1.73555	0.000195546	0.0347674
						mm10-Cacnb3	-6.60293	-1.28472	0.000210328	0.0360187
						mm10-Ier5	-6.51287	-1.12187	0.000219994	0.0372088
						mm10-Camk2n1	-6.51081	-1.29648	0.000229553	0.0379959
						mm10-Gpr26	-6.55472	-1.50888	0.000230194	0.0379959
						mm10-Zfp365	-6.44074	-1.15799	0.000237324	0.0386365
						mm10-Synpo	-6.53756	-1.8184	0.000246462	0.0388107
						mm10-Trbc2	-6.71649	-4.26053	0.000253657	0.0394897
						mm10-R3hdm1	-6.18254	-1.09081	0.000298196	0.039663
						mm10-Lhx2	-6.60859	-3.004	0.000261513	0.039663
						mm10-Nr4a2	-6.39929	-2.15787	0.000293447	0.039663
						mm10-Kcnh7	-6.40015	-1.5688	0.000268763	0.039663
						mm10-Slc1a2	-6.20212	-1.01689	0.000287143	0.039663
						mm10-Itpka	-6.31606	-1.69634	0.000297451	0.039663
						mm10-Cdkl5	-6.33509	-1.32346	0.000272197	0.039663
						mm10-Cdk17	-6.29003	-1.27265	0.00028093	0.039663
						mm10-Dusp14	-6.25468	-1.28898	0.000291617	0.039663
						mm10-Cyp46a1	-6.27078	-1.01313	0.000268631	0.039663
						mm10-Grin2a	-6.36271	-1.8208	0.000290261	0.039663
						mm10-Mkl2	-6.35266	-1.42143	0.000273247	0.039663
						mm10-Ypel1	-6.42562	-2.03608	0.00028198	0.039663
						mm10-Rtn4r	-6.33679	-1.47518	0.000280339	0.039663
						mm10-Lix1	-6.29494	-1.15624	0.000272149	0.039663
						mm10-R3hdm4	-6.17504	-1.18109	0.000307072	0.0404509
						mm10-Olfm1	-6.16042	-1.23601	0.000315464	0.0405501
						mm10-Sipa1l1	-6.19117	-1.39002	0.000316705	0.0405501
						mm10-Celf3	-6.26193	-1.905	0.000323356	0.040642
						mm10-Cacng3	-6.12797	-1.18035	0.000321318	0.040642
						mm10-Pgm2l1	-6.04497	-1.15874	0.000346589	0.0428021
						mm10-Lmo7	-6.2305	-2.21723	0.000346791	0.0428021
						mm10-Faah	-6.03142	-1.14994	0.000350475	0.0428706
						mm10-Npas2	-6.15061	-2.59059	0.000389051	0.0434098
						mm10-Fhl2	-6.1878	-2.24032	0.000362261	0.0434098
						mm10-Dnajb5	-5.88809	-1.21725	0.000410466	0.0434098
						mm10-Egr4	-6.2349	-2.95143	0.000369499	0.0434098
						mm10-Mgll	-5.89567	-0.958401	0.000381556	0.0434098
						mm10-Foxp1	-5.95041	-1.43467	0.000404383	0.0434098
						mm10-A2ml1	-5.91002	-1.21006	0.000400907	0.0434098
						mm10-Tshz3	-6.04459	-1.66761	0.000384633	0.0434098
						mm10-Car11	-5.84963	-1.07442	0.000411918	0.0434098
						mm10-Celf5	-6.0876	-2.10093	0.000392667	0.0434098
						mm10-Syt1	-5.96059	-1.55918	0.000409966	0.0434098
						mm10-AI593442	-5.86939	-0.916914	0.000387302	0.0434098
						mm10-Fam81a	-5.94857	-1.11291	0.000376863	0.0434098
						mm10-Fam49a	-6.01785	-1.21548	0.000360775	0.0434098
						mm10-Unc5a	-5.87318	-1.32496	0.000426868	0.0443038
						mm10-Grasp	-5.92023	-2.0344	0.000459171	0.0472981
						mm10-Epha5	-5.73919	-1.27616	0.000483476	0.0482185
						mm10-Fxyd7	-5.67697	-1.02269	0.000484189	0.0482185
						mm10-Rab40b	-5.91925	-2.53625	0.000485705	0.0482185
						mm10-Tiam2	-5.94472	-2.56399	0.000474789	0.0482185
