## Supplementary Table S7 for "Spatial transcriptomic analysis of Sonic Hedgehog Medulloblastoma identifies that the loss of heterogeneity and promotion of differentiation underlies the response to CDK4/6 inhibition"

### Sheet: Supplementary Table S7
	Interface celltype FET-stats						Palbociclib A celltype continency tables				Palbocilcib B celltype continency tables				C1 celltype continency tables				D1 celltype continency tables
		Palbociclib A	Palbociclib B	Control C	Control D			Interface spot	Not Interface spot			Interface spot	Not Interface spot			Interface spot	Not Interface spot			Interface spot	Not Interface spot
	Astrocyte/Bergmann glia precursors_oddsratio	3.07944	5.89575	3.2761	5.37742		Astrocyte/Bergmann glia precursors spot	78	205		Astrocyte/Bergmann glia precursors spot	53	119		Astrocyte/Bergmann glia precursors spot	90	208		Astrocyte/Bergmann glia precursors spot	141	245
	Astrocyte/Bergmann glia precursors_p-value	3.47871e-12	2.24204e-17	1.44149e-13	2.83208e-34		Not Astrocyte/Bergmann glia precursors spot	182	1473		Not Astrocyte/Bergmann glia precursors spot	101	1337		Not Astrocyte/Bergmann glia precursors spot	133	1007		Not Astrocyte/Bergmann glia precursors spot	160	1495
	Astrocyte/Bergmann glia precursors_p-adj	1.39148e-11	8.96816e-17	5.76597e-13	1.13283e-33		Endothelial cells spot	0	7		Endothelial cells spot	0	2		Endothelial cells spot	4	50		Endothelial cells spot	1	22
	Endothelial cells_oddsratio	0	0	0.425571	0.260303		Not Endothelial cells spot	260	1671		Not Endothelial cells spot	154	1454		Not Endothelial cells spot	219	1165		Not Endothelial cells spot	300	1718
	Endothelial cells_p-value	1	1	0.978119	0.975062		GABA interneurons spot	1	1		GABA interneurons spot	0	2		GABA interneurons spot	0	1		GABA interneurons spot	3	4
	Endothelial cells_p-adj	1	1	1	1		Not GABA interneurons spot	259	1677		Not GABA interneurons spot	154	1454		Not GABA interneurons spot	223	1214		Not GABA interneurons spot	298	1736
	GABA interneurons_oddsratio	6.4749	0	0	4.36913		Gliogenic progenitors-1 spot	4	2		Gliogenic progenitors-1 spot	0	0		Gliogenic progenitors-1 spot	0	0		Gliogenic progenitors-1 spot	0	5
	GABA interneurons_p-value	0.250379	1	1	0.070357		Not Gliogenic progenitors-1 spot	256	1676		Not Gliogenic progenitors-1 spot	154	1456		Not Gliogenic progenitors-1 spot	223	1215		Not Gliogenic progenitors-1 spot	301	1735
	GABA interneurons_p-adj	1	1	1	0.281428		Granule cells spot	5	27		Granule cells spot	4	31		Granule cells spot	0	29		Granule cells spot	0	15
	Gliogenic progenitors-1_oddsratio	13.0938			0		Not Granule cells spot	255	1651		Not Granule cells spot	150	1425		Not Granule cells spot	223	1186		Not Granule cells spot	301	1725
	Gliogenic progenitors-1_p-value	0.00380941	1	1	1		Meninges spot	6	2		Meninges spot	14	26		Meninges spot	21	34		Meninges spot	38	57
	Gliogenic progenitors-1_p-adj	0.0152376	1	1	1		Not Meninges spot	254	1676		Not Meninges spot	140	1430		Not Meninges spot	202	1181		Not Meninges spot	263	1683
	Granule cells_oddsratio	1.19898	1.22581	0	0		Microglia spot	57	62		Microglia spot	13	0		Microglia spot	13	21		Microglia spot	7	8
	Granule cells_p-value	0.432415	0.434613	1	1		Not Microglia spot	203	1616		Not Microglia spot	141	1456		Not Microglia spot	210	1194		Not Microglia spot	294	1732
	Granule cells_p-adj	1	1	1	1		Oligodendrocyte precursor cells spot	20	326		Oligodendrocyte precursor cells spot	9	333		Oligodendrocyte precursor cells spot	21	331		Oligodendrocyte precursor cells spot	21	246
	Meninges_oddsratio	19.7953	5.5	3.61109	4.26616		Not Oligodendrocyte precursor cells spot	240	1352		Not Oligodendrocyte precursor cells spot	145	1123		Not Oligodendrocyte precursor cells spot	202	884		Not Oligodendrocyte precursor cells spot	280	1494
	Meninges_p-value	0.000122259	7.74723e-06	2.49723e-05	5.80126e-10		Pericytes spot	0	4		Pericytes spot	0	1		Pericytes spot	1	22		Pericytes spot	1	9
	Meninges_p-adj	0.000489035	3.09889e-05	9.98894e-05	2.3205e-09		Not Pericytes spot	260	1674		Not Pericytes spot	154	1455		Not Pericytes spot	222	1193		Not Pericytes spot	300	1731
	Microglia_oddsratio	7.31861	inf	3.51973	5.15476		Postnatal excitatory cerebellar nuclei neurons spot	48	740		Postnatal excitatory cerebellar nuclei neurons spot	12	596		Postnatal excitatory cerebellar nuclei neurons spot	23	395		Postnatal excitatory cerebellar nuclei neurons spot	30	831
	Microglia_p-value	2.11833e-21	3.49909e-14	0.000945144	0.00314254		Not Postnatal excitatory cerebellar nuclei neurons spot	212	938		Not Postnatal excitatory cerebellar nuclei neurons spot	142	860		Not Postnatal excitatory cerebellar nuclei neurons spot	200	820		Not Postnatal excitatory cerebellar nuclei neurons spot	271	909
	Microglia_p-adj	8.4733e-21	1.39964e-13	0.00378058	0.0125702		Purkinje cells spot	40	248		Purkinje cells spot	47	257		Purkinje cells spot	50	89		Purkinje cells spot	58	266
	Oligodendrocyte precursor cells_oddsratio	0.345603	0.20932	0.277646	0.455488		Not Purkinje cells spot	220	1430		Not Purkinje cells spot	107	1199		Not Purkinje cells spot	173	1126		Not Purkinje cells spot	243	1474
	Oligodendrocyte precursor cells_p-value	1	1	1	0.999906		Unipolar brush cells spot	1	53		Unipolar brush cells spot	1	89		Unipolar brush cells spot	0	35		Unipolar brush cells spot	0	32
	Oligodendrocyte precursor cells_p-adj	1	1	1	1		Not Unipolar brush cells spot	259	1625		Not Unipolar brush cells spot	153	1367		Not Unipolar brush cells spot	223	1180		Not Unipolar brush cells spot	301	1708
	Pericytes_oddsratio	0	0	0.244267	0.641111
	Pericytes_p-value	1	1	0.979927	0.797977
	Pericytes_p-adj	1	1	1	1
	Postnatal excitatory cerebellar nuclei neurons_oddsratio	0.286996	0.12194	0.238734	0.121092
	Postnatal excitatory cerebellar nuclei neurons_p-value	1	1	1	1
	Postnatal excitatory cerebellar nuclei neurons_p-adj	1	1	1	1
	Purkinje cells_oddsratio	1.04839	2.04927	3.65656	1.32263
	Purkinje cells_p-value	0.429693	0.000167696	2.5357e-10	0.050658
	Purkinje cells_p-adj	1	0.000670786	1.01428e-09	0.202632
	Unipolar brush cells_oddsratio	0.11838	0.100389	0	0
	Unipolar brush cells_p-value	0.999628	0.999911	1	1
	Unipolar brush cells_p-adj	1	1	1	1
